# Anti-psychotic drugs act synergistically in combination with antifungal drugs to inhibit drug-resistant *Cryptococcus* and *Candida* species

**DOI:** 10.64898/2025.12.31.697249

**Authors:** Magali Ayala, Alifia Jakamartana, Rodrigo Mamede Dos Santos Costa, Joseph M. Bednarek, Christian T. Moreau, Cheuk-Kiu Eric Cheung, Jessica C. S. Brown

**Affiliations:** School of Biological Sciences, University of Utah, Salt Lake City, UT 84112

## Abstract

Systemic antifungal infections cause an estimated 3.8 million deaths annually, approximately 10% of which are caused by drug-resistant infections. With only five classes of antifungal drugs, treatment options are limited. Here we explore synergistic drug combinations – when the efficacy of two drugs combined is greater than expected based on the sum of each individual drug’s efficacy – to improve treatment of drug-resistant *Cryptococcus neoformans* and *Candida* species. Chlorpromazine acts synergistically with both amphotericin B and fluconazole against multiple fungal species, including azole-resistant *C. neoformans* and *C. auris*. We then performed a genome-wide knockout mutant screen and found that ESCRT pathway mutants are resistant to chlorpromazine and knockout mutants of genes involved in fatty acid biosynthesis are sensitive. Based on these data, we investigated sterols and fatty acids in chlorpromazine-treated cells and found only minor increases in sterol precursors but a substantial increase in lipid droplet size and decrease lipid droplet number. We conclude that chlorpromazine acts by potentially sequesters lipids, preventing lipolysis and lipid mobilization in response to stress. Together, these data suggest that chlorpromazine and its analogs are potentially promising treatments for systemic fungal infections that act via lipid homeostasis and stress response.
