## Supplementary material for "Anti-psychotic drugs act synergistically in combination with antifungal drugs to inhibit drug-resistant *Cryptococcus* and *Candida* species": Table 1

### Sheet: Sheet1
	Name	FLZ susceptibility	ARUP MIC (𝜇g/ml)
1	A022	Resistant	16
2	A090	Resistant	16
3	A091	Resistant	16
4	A092M	Resistant	32
5	A092S	Resistant	32
6	A095	Resistant	16
7	cryn01	Susceptible	1
8	cryn02	Resistant	32
9	cryn03	Resistant	16
10	cryn04	Susceptible	8
11	cryn05	Susceptible	4
12	cryn07	Susceptible	8
13	cryn08	Susceptible	2
14	cryn09	Resistant	64
15	cryn10	Susceptible	2
16	cryn11	Susceptible	4
17	cryn12	Susceptible	4
18	cryn13	Susceptible	4
19	cryn14	Susceptible	2
20	cryn15	Susceptible	4
21	cryn16	Resistant	16
22	cryn17	Susceptible	4
23	cryn18	Resistant	16
24	cryn19	Resistant	16
25	cryn20	Susceptible	4
26	cryn21	Susceptible	8
27	cryn22	Susceptible	4
28	cryn23	Susceptible	8
29	cryn24	Resistant	16
30	cryn26	Resistant	16
31	cryn27	Susceptible	4
32	cryn28	Susceptible	2
33	cryn29	Resistant	16
34	cryn30	Resistant	16
35	cryn31	Susceptible	1
36	cryn33	Susceptible	2
37	cryn34	Susceptible	4
38	cryn35	Susceptible	4
39	cryn36	Susceptible	8
40	cryn37	Susceptible	2
41	cryn38	Susceptible	4
42	cryn41	Susceptible	4
43	cryn42	Susceptible	4
44	cryn44	Susceptible	4
45	cryn49	Resistant	16
46	cryn51	Resistant	16
47	cryn53	Resistant	16
48	cryn74	Resistant	16
49	cryn75	Resistant	16
50	cryn76	Resistant	16
51	cryn99	Resistant	16
52	cryn119	Resistant	32
