## Supplementary material for "Anti-psychotic drugs act synergistically in combination with antifungal drugs to inhibit drug-resistant *Cryptococcus* and *Candida* species": Table 2

### Sheet: Sheet1
Species	Strain name	CPZ MIC (µg/mL)	AmB MIC (µg/mL)	FICI score
Cryptococcus neoformans	A021	87.5	5	0.375
Cryptococcus neoformans	A022	87.5	5	0.375
Cryptococcus neoformans	A090	175	2.5	0.75
Cryptococcus neoformans	A091	175	2.5	0.375
Cryptococcus neoformans	A092S	175	2.5	0.5
Cryptococcus neoformans	A092M	87.5	2.5	0.5
Cryptococcus neoformans	A095	87.5	1.25	0.53125
Cryptococcus neoformans	cryn01	350	5	0.5625
Cryptococcus neoformans	cryn03	350	5	0.375
Cryptococcus neoformans	cryn04	175	2.5	0.28125
Cryptococcus neoformans	cryn05	175	5	0.3125
Cryptococcus neoformans	cryn07	175	2.5	0.375
Cryptococcus neoformans	cryn08	175	2.5	0.1875
Cryptococcus neoformans	cryn09	43.75	5	0.375
Cryptococcus neoformans	cryn10	87.5	1.25	0.5
Cryptococcus neoformans	cryn11	175	2.5	0.5
Cryptococcus neoformans	cryn12	87.5	2.5	0.3125
Cryptococcus neoformans	cryn13	43.75	2.5	0.5
Cryptococcus neoformans	cryn14	87.5	1.25	0.5
Cryptococcus neoformans	cryn15	175	2.5	0.3125
Cryptococcus neoformans	cryn16	175	2.5	0.28125
Cryptococcus neoformans	cryn17	175	2.5	0.375
Cryptococcus neoformans	cryn18	175	2.5	0.375
Cryptococcus neoformans	cryn19	175	0.625	0.5
Cryptococcus neoformans	cryn20	175	0.625	0.625
Cryptococcus neoformans	cryn21	87.5	2.5	0.265625
Cryptococcus neoformans	cryn22	87.5	2.5	0.28125
Cryptococcus neoformans	cryn23	87.5	2.5	0.28125
Cryptococcus neoformans	cryn24	43.75	2.5	0.375
Cryptococcus neoformans	cryn26	87.5	2.5	0.28125
Cryptococcus neoformans	cryn27	87.5	2.5	0.28125
Cryptococcus neoformans	cryn28	175	5	0.5
Cryptococcus neoformans	cryn29	43.75	1.25	0.3125
Cryptococcus neoformans	cryn30	175	2.5	0.5
Cryptococcus neoformans	cryn31	175	1.25	0.5625
Cryptococcus neoformans	cryn33	175	5	0.5
Cryptococcus neoformans	cryn34	43.75	5	0.375
Cryptococcus neoformans	cryn35	87.5	2.5	0.375
Cryptococcus neoformans	cryn36	87.5	2.5	0.375
Cryptococcus neoformans	cryn37	175	2.5	0.5
Cryptococcus neoformans	cryn38	87.5	2.5	0.3125
Cryptococcus neoformans	cryn41	87.5	5	0.375
Cryptococcus neoformans	cryn42	87.5	5	0.28125
Cryptococcus neoformans	cryn44	87.5	5	0.28125
Cryptococcus neoformans	cryn49	175	5	0.3125
Cryptococcus neoformans	cryn51	350	5	0.5
Cryptococcus neoformans	cryn53	350	2.5	0.375
Cryptococcus neoformans	cryn74	175	2.5	0.5
Cryptococcus neoformans	cryn75	175	2.5	0.375
Cryptococcus neoformans	cryn76	87.5	2.5	0.375
Cryptococcus neoformans	cryn99	87.5	2.5	0.28125
Cryptococcus neoformans	cryn119	175	2.5	0.5
Cryptococcus neoformans	KN99	87.5	2.5	0.5
