## Supplementary material for "Anti-psychotic drugs act synergistically in combination with antifungal drugs to inhibit drug-resistant *Cryptococcus* and *Candida* species": Table 3

### Sheet: Sheet1
Species	Strain name	CPZ MIC (µg/mL)	AmB MIC (µg/mL)	FICI score
Candida albicans	A001	175	0.78125	0.15625
Candida albicans	A002	175	0.78125	0.1875
Candida albicans	A004	175	1.5625	0.25
Candida albicans	A005	175	0.78125	0.25
Candida albicans	A006	350	0.625	0.25
Candida albicans	A007	350	0.625	0.1875
Candida albicans	A008	350	0.625	0.25
Candida albicans	A012	350	0.625	0.1875
Candida albicans	A016	350	2.5	0.3125
Candida albicans	A017	350	1.25	0.3125
Candida albicans	A023	350	1.25	0.28125
Candida albicans	A024	350	2.5	0.3125
Candida albicans	A025	350	1.25	0.15625
Candida albicans	A028	350	1.25	0.375
Candida albicans	A030L	350	1.25	0.28125
Candida albicans	A060	350	1.25	0.265625
Candida albicans	A064	350	1.25	0.375
Candida albicans	A071	350	1.25	0.3125
Candida albicans	A079	350	2.5	0.375
Candida albicans	A082	350	1.25	0.28125
Candida albicans	A083	175	2.5	0.375
