## Supplementary material for "Anti-psychotic drugs act synergistically in combination with antifungal drugs to inhibit drug-resistant *Cryptococcus* and *Candida* species": Table 4

### Sheet: Sheet1
Species	Strain name	CPZ MIC (µg/mL)	FLZ MIC (µg/mL)	FICI score
Cryptococcus neoformans	A022	87.5	30	0.75
Cryptococcus neoformans	A090	87.5	30	0.75
Cryptococcus neoformans	A091	175	15	0.5
Cryptococcus neoformans	cryn05	175	7.5	0.375
Cryptococcus neoformans	cryn12	87.5	7.5	0.375
Cryptococcus neoformans	cryn23	175	15	0.25
Cryptococcus neoformans	cryn20	175	7.5	0.25
Cryptococcus neoformans	cryn21	175	15	0.3125
Cryptococcus neoformans	cryn27	175	15	0.3125
Cryptococcus neoformans	cryn49	175	15	0.25
Cryptococcus neoformans	cryn53	175	30	0.375
Cryptococcus neoformans	cryn75	175	15	0.25
