## Supplementary material for "Anti-psychotic drugs act synergistically in combination with antifungal drugs to inhibit drug-resistant *Cryptococcus* and *Candida* species": Table 5

### Sheet: Sheet1
	Gene ID	Product Description
1	CNAG_00156	Putative zinc finger transcription factor
2	CNAG_00171	peroxin-2
3	CNAG_00293	Ras-like protein
4	CNAG_00361	hypothetical protein
5	CNAG_00458	hypothetical protein, hypothetical protein, variant
6	CNAG_00556	Casein kinase I
7	CNAG_00570	cAMP-dependent protein kinase regulator
8	CNAG_00636	CDC7 protein kinase
9	CNAG_00662	carboxymethylenebutenolidase
10	CNAG_00665	DNA topoisomerase 2-associated protein PAT1
11	CNAG_00697	UDP-glucose 4-epimerase
12	CNAG_00715	hypothetical protein
13	CNAG_00740	swi/snf chromatin-remodeling complex subunit
14	CNAG_00760	methylenetetrahydrofolate reductase
15	CNAG_01019	superoxide dismutase [Cu-Zn]
16	CNAG_01038	hypothetical protein
17	CNAG_01040	carboxypeptidase D
18	CNAG_01054	RNA polymerase II subunit A domain phosphatase ssu72
19	CNAG_01294	inositol-pentakisphosphate 2-kinase, variant, inositol-pentakisphosphate 2-kinase
20	CNAG_01344	hypothetical protein
21	CNAG_01381	hypothetical protein
22	CNAG_01415	cytoplasmic protein
23	CNAG_01419	hypothetical protein
24	CNAG_01452	mat3 pheromone repeat protein
25	CNAG_01507	protein CGI121
26	CNAG_01510	hypothetical protein
27	CNAG_01523	putative mitogen-activated protein kinase HOG1
28	CNAG_01536	myosin heavy chain
29	CNAG_01577	glutamate dehydrogenase (NADP)
30	CNAG_01647	translocation protein SEC66
31	CNAG_01649	hypothetical protein
32	CNAG_01744	phosphatase
33	CNAG_01837	vacuolar protein sorting-associated protein VPS35
34	CNAG_02029	wiskott-Aldrich syndrome protein
35	CNAG_02067	vacuolar protein
36	CNAG_02095	cyclin
37	CNAG_02102	hypothetical protein
38	CNAG_02172	ubiquitin-protein ligase
39	CNAG_02264	AFG1-family ATPase, variant, AFG1-family ATPase
40	CNAG_02292	copper chaperone
41	CNAG_02326	V-type proton ATPase catalytic subunit A
42	CNAG_02357	STE/STE7/MKK protein kinase
43	CNAG_02358	MRP family ATP-binding protein
44	CNAG_02473	endoplasmic reticulum protein
45	CNAG_02487	3-hydroxy acyl-CoA dehydratase
46	CNAG_02680	VPS15 protein kinase
47	CNAG_02687	hypothetical protein
48	CNAG_02753	endoplasmic reticulum protein
49	CNAG_02830	delta24(24(1))-sterol reductase
50	CNAG_02964	hypothetical protein
51	CNAG_02975	hypothetical protein
52	CNAG_03003	chromatin structure-remodeling complex subunit SFH1
53	CNAG_03065	ER-derived vesicles protein ERV14
54	CNAG_03079	Protein processing in the ER protein 1, putative
55	CNAG_03080	fatty acid elongase
56	CNAG_03190	CCR4-NOT transcription complex subunit
57	CNAG_03199	FAD dependent oxidoreductase
58	CNAG_03206	endonuclease III
59	CNAG_03370	calcium-binding protein NCS-1
60	CNAG_03678	hypothetical protein
61	CNAG_03697	hormone-sensitive lipase
62	CNAG_03821	phosphatidylinositol 3-kinase
63	CNAG_03834	C4-hydroxylase
64	CNAG_03918	ram signaling network protein
65	CNAG_04002	hypothetical protein
66	CNAG_04048	53 kda brg1-associated factor b
67	CNAG_04113	hypothetical protein
68	CNAG_04122	galactose dehydrogenase
69	CNAG_04174	Peroxisomal ATPase PEX6
70	CNAG_04186	hypothetical protein
71	CNAG_04191	SCYL protein kinase
72	CNAG_04224	carboxy-terminal domain RNA polymerase II polypeptide A small phosphatase, carboxy-terminal domain RNA polymerase II polypeptide A small phosphatase, variant
73	CNAG_04241	cytoplasmic protein, variant, cytoplasmic protein
74	CNAG_04266	YEATS domain-containing protein 4
75	CNAG_04316	NAD kinase
76	CNAG_04349	hypothetical protein
77	CNAG_04456	hypothetical protein
78	CNAG_04488	3-ketoacyl-CoA reductase
79	CNAG_04495	hypothetical protein
80	CNAG_04514	CMGC/MAPK protein kinase
81	CNAG_04545	CTD kinase subunit gamma, CTD kinase subunit gamma, variant
82	CNAG_04647	Glutathione synthetase
83	CNAG_04678	AGC/AKT protein kinase
84	CNAG_04716	KH domain-containing protein
85	CNAG_04755	STE/STE11/BCK1 protein kinase
86	CNAG_04796	calcineurin a catalytic subunit
87	CNAG_04800	phenylalanine-tRNA ligase, alpha subunit
88	CNAG_04980	U6 snRNA-associated Sm-like protein LSm1
89	CNAG_04992	hypothetical protein
90	CNAG_05222	transcriptional regulator Nrg1
91	CNAG_05277	vesicle-associated membrane protein 4, vesicle-associated membrane protein 4, variant
92	CNAG_05573	cytochrome c oxidase assembly protein subunit 17
93	CNAG_05673	GPI inositol-deacylase, variant, GPI inositol-deacylase
94	CNAG_05703	rho GTPase activator
95	CNAG_05788	V-type ATPase, G subunit
96	CNAG_05791	zds-like protein
97	CNAG_05843	translation initiation factor 4E
98	CNAG_06068	chromatin structure-remodeling complex subunit RSC1/2
99	CNAG_06092	cyclin
100	CNAG_06283	putative myb-like mRNA polymerase I termination factor
101	CNAG_06295	cytoplasmic protein, cytoplasmic protein, variant
102	CNAG_06469	Phospholipid-translocating ATPase APT1
103	CNAG_06645	methylenetetrahydrofolate dehydrogenase (NAD)
104	CNAG_06680	COP9 signalosome complex subunit 6
105	CNAG_06730	CMGC/GSK protein kinase, CMGC/GSK protein kinase, variant
106	CNAG_06834	dolichyl-phosphate-mannose-protein mannosyltransferase
107	CNAG_06997	tRNA-dihydrouridine synthase 3
108	CNAG_07534	Trafficking protein particle complex II-specific subunit 130
109	CNAG_07639	Triacylglycerol lipase
110	CNAG_07667	HAL protein kinase
111	CNAG_07744	1-phosphatidylinositol 4-kinase
112	CNAG_07873	MIPC synthase
